# Lineage-specific CK2α deletion reshapes the transcriptome of hematopoietic stem cells toward an immune-primed state

**DOI:** 10.64898/2026.04.10.717787

**Authors:** Hannah Valensi, Rajesh Rajaiah, Marudhu Shanmugam, Daniyal Muhammad, Upendar Golla, Katherine Mercer, Anush Karampuri, Sinisa Dovat, Chandrika Behura, Yasin Uzun

## Abstract

Casein Kinase 2 (CK2) is a constitutively active kinase regulating proliferation and immune signaling and is frequently dysregulated in cancer, including acute myeloid leukemia (AML), making it a therapeutic target. CK2 comprises two catalytic subunits, CK2α or CK2α’, with two regulatory β subunits. The role of CK2α, the predominant catalytic subunit and principal mediator of CK2 kinase activity in hematopoietic cells, in steady-state hematopoiesis remains undefined. To define how CK2α shapes hematopoietic cells, we used bone marrow and spleen tissue samples of wild type control and conditional knock out (KO) of CK2α (*Csnk2a1*) in the hematopoietic compartment of transgenic mice. Using single-cell RNA sequencing, we profiled the transcriptomic changes associated with CK2α loss. Although HSC abundance was comparable between the control and CK2α-deficient samples, HSCs experienced the largest transcriptional response to CK2α loss among all cell types. CK2α-deficient HSCs displayed transcriptional remodeling for inflammatory and immune-associated programs, interferon signaling, and antigen presentation. Expression of inflammatory genes such as *S100a8* and *S100a9*, changed in opposite directions in bone marrow and spleen HSCs, demonstrating the transcriptional consequences of CK2α loss shaped by tissue context. Using a network-based approach, we identified immune-associated transcription factors *Nfkb1, Rfx5, Hes1*, and AP-1 family members as regulatory hubs driving these inflammatory transcriptional states in CK2α-deficient HSCs. Cell-cell communication profiling revealed multiple gains and losses in ligand-receptor communication between the HSCs and their immune microenvironment in KO. Our findings identify CK2α as a regulator of immune transcriptional programs in HSCs and suggest that disruption of CK2 signaling influences stem cell behavior and immune activation in contexts relevant to hematologic malignancies and CK2-targeted cancer therapies.

**Statement of significance:** This study reveals that inhibiting the protein CK2α forces blood stem cells into a stressed, immune-primed state. These tissue-specific findings highlight potential side effects for cancer therapies targeting this essential regulatory kinase.
