## Supplementary material for "Lineage-specific CK2α deletion reshapes the transcriptome of hematopoietic stem cells toward an immune-primed state": Table S3

### Sheet: Bonemarrow
Gene_Set	mean_ctrl	mean_ko	FC	log2_FC	p.raw	p.adj
HALLMARK_ESTROGEN_RESPONSE_EARLY	0.0270065	0.0172709	0.640839	-0.641965	6.23879e-58	6.60181e-55
HALLMARK_UV_RESPONSE_DN	0.047288	0.0310829	0.658034	-0.603763	2.82492e-44	3.70766e-42
HALLMARK_OXIDATIVE_PHOSPHORYLATION	0.163536	0.203545	1.2445	0.315565	4.36718e-34	2.23386e-32
HALLMARK_HEDGEHOG_SIGNALING	0.033131	0.0222027	0.671143	-0.575306	2.28308e-20	3.22931e-19
HALLMARK_INTERFERON_ALPHA_RESPONSE	0.0815714	0.0954093	1.16943	0.225811	2.31353e-20	3.26965e-19
HALLMARK_MTORC1_SIGNALING	0.0911897	0.103775	1.13786	0.186329	6.33153e-20	8.54176e-19
HALLMARK_DNA_REPAIR	0.0616738	0.0733919	1.18969	0.250591	2.31801e-14	1.77665e-13
HALLMARK_REACTIVE_OXYGEN_SPECIES_PATHWAY	0.136672	0.153739	1.12478	0.169647	8.92152e-12	5.18538e-11
HALLMARK_WNT_BETA_CATENIN_SIGNALING	0.0193727	0.0124164	0.642768	-0.637629	1.39729e-11	7.98433e-11
HALLMARK_ESTROGEN_RESPONSE_LATE	0.0347511	0.031228	0.898908	-0.153753	5.16639e-11	2.78042e-10
HALLMARK_P53_PATHWAY	0.0663659	0.0622494	0.938066	-0.0922372	6.06842e-11	3.22487e-10
HALLMARK_ANDROGEN_RESPONSE	0.0686691	0.0621315	0.904934	-0.144114	6.94704e-11	3.66533e-10
HALLMARK_ADIPOGENESIS	0.0687029	0.0752813	1.09561	0.131738	5.95555e-10	2.78931e-09
HALLMARK_HEME_METABOLISM	0.0383426	0.0320951	0.837485	-0.255864	1.22099e-09	5.51126e-09
HALLMARK_INTERFERON_GAMMA_RESPONSE	0.0636158	0.0713572	1.1215	0.165429	1.71263e-09	7.5788e-09
HALLMARK_CHOLESTEROL_HOMEOSTASIS	0.045836	0.0542956	1.18416	0.243867	2.20147e-09	9.62879e-09
HALLMARK_TGF_BETA_SIGNALING	0.0515551	0.0439185	0.852161	-0.2308	2.29935e-09	1.00336e-08
HALLMARK_KRAS_SIGNALING_UP	0.0416188	0.0369707	0.888585	-0.170417	2.62235e-08	1.00337e-07
HALLMARK_IL6_JAK_STAT3_SIGNALING	0.0351597	0.0288064	0.819815	-0.286628	3.63904e-08	1.371e-07
HALLMARK_PEROXISOME	0.0526291	0.0568436	1.07993	0.110936	1.27625e-07	4.48675e-07
HALLMARK_EPITHELIAL_MESENCHYMAL_TRANSITION	0.0313591	0.0356995	1.13797	0.186465	4.55907e-07	1.4847e-06
HALLMARK_GLYCOLYSIS	0.0576136	0.0616736	1.07035	0.0980805	7.29603e-07	2.32023e-06
HALLMARK_UNFOLDED_PROTEIN_RESPONSE	0.0966062	0.103739	1.07375	0.102664	5.93146e-06	1.6707e-05
HALLMARK_APOPTOSIS	0.0618578	0.0661435	1.06917	0.096494	2.78408e-05	7.04696e-05
HALLMARK_IL2_STAT5_SIGNALING	0.0423387	0.0393707	0.930064	-0.104597	4.89683e-05	0.00011974
HALLMARK_MITOTIC_SPINDLE	0.069663	0.0620545	0.890939	-0.1666	5.86788e-05	0.000141705
HALLMARK_PROTEIN_SECRETION	0.0643048	0.068882	1.07107	0.0990537	0.000254753	0.000558202
HALLMARK_COMPLEMENT	0.0747432	0.0814489	1.0896	0.123794	0.000287155	0.000624111
HALLMARK_MYC_TARGETS_V1	0.252323	0.268461	1.06393	0.0894035	0.000388228	0.000828054
HALLMARK_NOTCH_SIGNALING	0.0343142	0.0390082	1.1364	0.184469	0.000435231	0.000921343
HALLMARK_APICAL_JUNCTION	0.049967	0.0468257	0.937258	-0.0934808	0.000586358	0.00121703
HALLMARK_BILE_ACID_METABOLISM	0.0190083	0.0172557	0.908283	-0.138785	0.0017017	0.00327218
HALLMARK_TNFA_SIGNALING_VIA_NFKB	0.0281792	0.0258711	0.918382	-0.122832	0.00178398	0.00341796
HALLMARK_FATTY_ACID_METABOLISM	0.0518022	0.0545299	1.05255	0.0738959	0.00190692	0.00363051
HALLMARK_MYOGENESIS	0.0175389	0.0162915	0.929278	-0.105817	0.00544539	0.00955794
HALLMARK_E2F_TARGETS	0.122086	0.128822	1.05513	0.0774162	0.00661603	0.0114337
HALLMARK_PI3K_AKT_MTOR_SIGNALING	0.0993232	0.0956805	0.963362	-0.0538484	0.00928086	0.0155903
HALLMARK_ALLOGRAFT_REJECTION	0.0848225	0.0821953	0.969064	-0.0453344	0.0135299	0.0221093
HALLMARK_ANGIOGENESIS	0.0225407	0.0254352	1.12785	0.173574	0.029179	0.0446157
HALLMARK_COAGULATION	0.0327159	0.0350302	1.07052	0.0983171	0.0480875	0.0703751
HALLMARK_MYC_TARGETS_V2	0.0679294	0.0628	0.924601	-0.113096	0.0820888	0.114325
HALLMARK_PANCREAS_BETA_CELLS	0.0175385	0.0186628	1.06374	0.0891533	0.282467	0.344296
HALLMARK_APICAL_SURFACE	0.0216209	0.0206718	0.956307	-0.0644528	0.400384	0.464691
HALLMARK_HYPOXIA	0.0449238	0.0444567	0.989625	-0.0150446	0.485891	0.549393
HALLMARK_UV_RESPONSE_UP	0.0495201	0.0489962	0.989443	-0.0153107	0.514812	0.577031
HALLMARK_SPERMATOGENESIS	0.0193079	0.0195879	1.01443	0.0206683	0.563023	0.622705
HALLMARK_XENOBIOTIC_METABOLISM	0.0244419	0.0241893	0.989706	-0.0149271	0.632194	0.688343
HALLMARK_G2M_CHECKPOINT	0.117671	0.118685	1.00861	0.0123661	0.651802	0.705875
HALLMARK_KRAS_SIGNALING_DN	0.00495088	0.00486079	0.982164	-0.0259631	0.673132	0.725666
HALLMARK_INFLAMMATORY_RESPONSE	0.0306297	0.030913	1.00922	0.0132392	0.701277	0.750669

### Sheet: Spleen
Gene_Set	mean_ctrl	mean_ko	FC	log2_FC	p.raw	p.adj
HALLMARK_KRAS_SIGNALING_UP	0.0541393	0.035593	0.658065	-0.603696	3.23328e-26	7.55082e-24
HALLMARK_ALLOGRAFT_REJECTION	0.113443	0.0874613	0.771171	-0.374875	1.57785e-23	1.88106e-21
HALLMARK_APICAL_JUNCTION	0.0631391	0.0469527	0.744044	-0.426538	5.93825e-17	1.61977e-15
HALLMARK_UV_RESPONSE_DN	0.0645354	0.0418462	0.648966	-0.623782	1.04576e-16	2.70123e-15
HALLMARK_IL2_STAT5_SIGNALING	0.0464208	0.036309	0.782639	-0.35358	3.61125e-16	8.16507e-15
HALLMARK_ANDROGEN_RESPONSE	0.0715584	0.0516639	0.72237	-0.469188	7.9787e-16	1.68343e-14
HALLMARK_OXIDATIVE_PHOSPHORYLATION	0.0930498	0.138996	1.49325	0.578461	3.35051e-14	4.90296e-13
HALLMARK_ADIPOGENESIS	0.0459803	0.0590636	1.28392	0.360561	1.46024e-13	1.90467e-12
HALLMARK_FATTY_ACID_METABOLISM	0.0319621	0.0435059	1.36005	0.443657	3.17153e-13	3.85376e-12
HALLMARK_MYC_TARGETS_V2	0.0357534	0.0623889	1.7429	0.801491	7.63718e-13	8.72317e-12
HALLMARK_DNA_REPAIR	0.0443638	0.0641367	1.4447	0.530767	2.16668e-12	2.28432e-11
HALLMARK_MYC_TARGETS_V1	0.17527	0.230425	1.3145	0.39452	2.28988e-10	1.68849e-09
HALLMARK_ESTROGEN_RESPONSE_EARLY	0.0294738	0.0222692	0.756384	-0.402807	5.07427e-10	3.50369e-09
HALLMARK_COMPLEMENT	0.0684828	0.0526055	0.768494	-0.379892	1.49823e-09	9.55549e-09
HALLMARK_MYOGENESIS	0.0220305	0.0172952	0.786029	-0.347344	9.91311e-09	5.39415e-08
HALLMARK_E2F_TARGETS	0.0888994	0.128338	1.44313	0.529202	1.70866e-08	8.93807e-08
HALLMARK_INTERFERON_GAMMA_RESPONSE	0.0862076	0.0722303	0.838053	-0.254885	1.75835e-08	9.1699e-08
HALLMARK_REACTIVE_OXYGEN_SPECIES_PATHWAY	0.0733134	0.0948393	1.29322	0.370964	2.39269e-08	1.21945e-07
HALLMARK_TNFA_SIGNALING_VIA_NFKB	0.0405882	0.0308997	0.761885	-0.392354	1.39444e-07	6.18913e-07
HALLMARK_G2M_CHECKPOINT	0.0984327	0.128336	1.30349	0.38238	1.71469e-07	7.46668e-07
HALLMARK_UNFOLDED_PROTEIN_RESPONSE	0.0699252	0.0834358	1.19294	0.254521	2.63762e-07	1.11082e-06
HALLMARK_PEROXISOME	0.0369918	0.0450646	1.21764	0.284094	5.041e-07	2.01593e-06
HALLMARK_INFLAMMATORY_RESPONSE	0.0338216	0.0258217	0.764164	-0.388043	8.68071e-07	3.32186e-06
HALLMARK_COAGULATION	0.02621	0.0183572	0.701528	-0.511425	5.49692e-06	1.82622e-05
HALLMARK_PI3K_AKT_MTOR_SIGNALING	0.0911675	0.0820896	0.900535	-0.151143	1.5128e-05	4.63436e-05
HALLMARK_MTORC1_SIGNALING	0.0658511	0.0750866	1.14004	0.189081	1.81813e-05	5.4937e-05
HALLMARK_GLYCOLYSIS	0.0361887	0.0424411	1.1723	0.229341	2.09956e-05	6.27734e-05
HALLMARK_MITOTIC_SPINDLE	0.0843539	0.0726076	0.860914	-0.216057	2.34227e-05	6.9421e-05
HALLMARK_SPERMATOGENESIS	0.0176366	0.0217348	1.23106	0.299905	2.71631e-05	7.95663e-05
HALLMARK_APICAL_SURFACE	0.0284985	0.0222678	0.782133	-0.354513	2.9833e-05	8.67907e-05
HALLMARK_UV_RESPONSE_UP	0.0439548	0.049548	1.12696	0.172437	4.4613e-05	0.000125775
HALLMARK_IL6_JAK_STAT3_SIGNALING	0.0430224	0.0340646	0.79227	-0.335935	6.41884e-05	0.000175696
HALLMARK_TGF_BETA_SIGNALING	0.0597695	0.0517613	0.866239	-0.207161	0.00030655	0.000741497
HALLMARK_APOPTOSIS	0.0485257	0.0540961	1.11456	0.156471	0.000572927	0.00131883
HALLMARK_XENOBIOTIC_METABOLISM	0.0262563	0.0220191	0.839235	-0.252852	0.000696024	0.00157874
HALLMARK_WNT_BETA_CATENIN_SIGNALING	0.0142753	0.019491	1.36282	0.446601	0.00114359	0.00250268
HALLMARK_HEME_METABOLISM	0.0495796	0.068874	1.38838	0.473399	0.00338672	0.00675996
HALLMARK_ANGIOGENESIS	0.0164899	0.0109629	0.666846	-0.584573	0.00590827	0.0112428
HALLMARK_PROTEIN_SECRETION	0.059645	0.0544777	0.913512	-0.130503	0.0146281	0.0254866
HALLMARK_INTERFERON_ALPHA_RESPONSE	0.0785619	0.0853082	1.08576	0.118709	0.0168247	0.0288821
HALLMARK_CHOLESTEROL_HOMEOSTASIS	0.0310712	0.0269378	0.867399	-0.205231	0.02018	0.0340252
HALLMARK_EPITHELIAL_MESENCHYMAL_TRANSITION	0.0201882	0.017131	0.849313	-0.23563	0.0209537	0.0352356
HALLMARK_NOTCH_SIGNALING	0.0462349	0.0404742	0.875671	-0.191537	0.03937	0.0619055
HALLMARK_PANCREAS_BETA_CELLS	0.0259916	0.0227103	0.874237	-0.193901	0.0425659	0.0663615
HALLMARK_P53_PATHWAY	0.0598682	0.0588038	0.98225	-0.0258365	0.316794	0.390817
HALLMARK_KRAS_SIGNALING_DN	0.0104445	0.00996343	0.954381	-0.0673617	0.485968	0.559254
HALLMARK_ESTROGEN_RESPONSE_LATE	0.0284565	0.0290548	1.02095	0.0299177	0.513281	0.585273
HALLMARK_HYPOXIA	0.0331995	0.0325594	0.980778	-0.0279998	0.531657	0.602078
HALLMARK_BILE_ACID_METABOLISM	0.0160642	0.0166103	1.03378	0.0479324	0.599363	0.66497
HALLMARK_HEDGEHOG_SIGNALING	0.0227594	0.0220437	0.968693	-0.0458875	0.663372	0.72134
